# A multi-tissue study of immune gene expression profiling highlights the key role of the nasal epithelium in COVID-19 severity

**DOI:** 10.1101/2021.10.27.466206

**Authors:** Alberto Gómez-Carballa, Irene Rivero-Calle, Jacobo Pardo-Seco, José Gómez-Rial, Carmen Rivero-Velasco, Nuria Rodríguez-Núñez, Gema Barbeito-Castiñeiras, Hugo Pérez-Freixo, Miriam Cebey-López, Ruth Barral-Arca, Carmen Rodriguez-Tenreiro, Ana Dacosta-Urbieta, Xabier Bello, Sara Pischedda, María José Currás-Tuala, Sandra Viz-Lasheras, Federico Martinón-Torres, Antonio Salas, GEN-COVID (www.gencovid.eu) study group

## Abstract

**Background:** COVID-19 symptoms range from mild to severe illness; the cause for this differential response to infection remains unknown. Unravelling the immune mechanisms acting at different levels of the colonization process might be key to understand these differences.

**Methods and findings:** We carried out a multi-tissue (nasal, buccal and blood; *n* = 156) gene expression analysis of immune-related genes from patients affected by different COVID-19 severities, and healthy controls through the nCounter technology. We then used a differential expression approach and pathways analysis to detect tissue specific immune severity signals in COVID-19 patients.

Mild and asymptomatic cases showed a powerful innate antiviral response in nasal epithelium, characterized by activation of interferon (IFN) pathway and downstream cascades, successfully controlling the infection at local level. In contrast, weak macrophage/monocyte driven innate antiviral response and lack of IFN signalling activity were shown in severe cases. Consequently, oral mucosa from severe patients showed signals of viral activity, cell arresting and viral dissemination to the lower respiratory tract, which ultimately could explain the exacerbated innate immune response and impaired adaptative immune responses observed at systemic level. Results from saliva transcriptome suggest that the buccal cavity might play a key role in SARS-CoV-2 infection and dissemination in patients with worse prognosis.

**Conclusions:** We found severity-related signatures in patient tissues mainly represented by genes involved in the innate immune system and cytokine/chemokine signalling. Local immune response could be key to determine the course of the systemic response and thus COVID-19 severity. Our findings provide a framework to investigate severity host gene biomarkers and pathways that might be relevant to diagnosis, prognosis, and therapy.
