## Supplementary material for "A multi-tissue study of immune gene expression profiling highlights the key role of the nasal epithelium in COVID-19 severity": S1 Table.xlsx

### Sheet: Hoja1
Table S1. Samples from different tissues used in the multi-source analysis.
ID	Blood sample	Nasal sample	Saliva sample	Status_1	Status_2	Severity_Sampling	GENDER	Age	Age_bin	Final_Severity
B0354	Yes			COVID	Non_Hospitalized	Mild	Male	30	15_30	Mild
B0374	Yes	Yes	Yes	COVID	Non_Hospitalized	Mild	Female	16	15_30	Mild
B0375	Yes	Yes	Yes	COVID	Non_Hospitalized	Mild	Female	17	15_30	Mild
B0393	Yes	Yes	Yes	COVID	Non_Hospitalized	Mild	Female	42	31_50	Mild
B0396	Yes	Yes	Yes	COVID	Non_Hospitalized	Mild	Male	38	31_50	Mild
B0399	Yes	Yes	Yes	COVID	Non_Hospitalized	Mild	Female	49	31_50	Mild
B0408	Yes	Yes	Yes	COVID	Non_Hospitalized	Mild	Male	39	31_50	Mild
B0428	Yes	Yes	Yes	COVID	Non_Hospitalized	Mild	Female	48	31_50	Mild
B0440	Yes		Yes	COVID	Non_Hospitalized	Mild	Female	27	15_30	Mild
B0478	Yes	Yes		COVID	Non_Hospitalized	Mild	Male	43	31_50	Mild
B0506	Yes	Yes	Yes	COVID	Non_Hospitalized	Mild	Male	47	31_50	Mild
B0507	Yes	Yes	Yes	COVID	Non_Hospitalized	Mild	Female	49	31_50	Mild
B0660	Yes	Yes	Yes	COVID	Non_Hospitalized	Mild	Male	58	51_65	Mild
B1913	Yes	Yes	Yes	COVID	Non_Hospitalized	Mild	Female	46	31_50	Mild
B1981	Yes			COVID	Non_Hospitalized	Mild	Female	64	51_65	Mild
B1983	Yes			COVID	Non_Hospitalized	Mild	Female	35	31_50	Mild
B1985	Yes			COVID	Non_Hospitalized	Mild	Male	30	15_30	Mild
B1989	Yes			COVID	Non_Hospitalized	Mild	Male	15	15_30	Mild
B0719		Yes	Yes	COVID	Non_Hospitalized	Mild	Female	29	15_30	Mild
B1912		Yes		COVID	Non_Hospitalized	Mild	Female	34	31_50	Mild
B1933		Yes		COVID	Non_Hospitalized	Mild	Female	26	15_30	Mild
B1935		Yes	Yes	COVID	Non_Hospitalized	Mild	Male	38	31_50	Mild
B1937		Yes	Yes	COVID	Non_Hospitalized	Mild	Male	34	31_50	Mild
B0381	Yes	Yes	Yes	COVID	Hospitalized	Moderate	Female	79	65_80	Severe
B0248	Yes	Yes	Yes	COVID	Hospitalized	Moderate	Male	29	15_30	Moderate
B0250	Yes	Yes	Yes	COVID	Hospitalized	Moderate	Female	68	65_80	Moderate
B0328	Yes			COVID	Hospitalized	Moderate	Female	40	31_50	Moderate
B0329	Yes		Yes	COVID	Hospitalized	Moderate	Male	67	65_80	Moderate
B0334	Yes		Yes	COVID	Hospitalized	Moderate	Female	25	15_30	Moderate
B0338	Yes			COVID	Hospitalized	Moderate	Female	64	51_65	Moderate
B0372	Yes		Yes	COVID	Hospitalized	Moderate	Male	57	51_65	Moderate
B0380	Yes	Yes	Yes	COVID	Hospitalized	Moderate	Female	49	31_50	Moderate
B0406	Yes	Yes	Yes	COVID	Hospitalized	Moderate	Male	77	65_80	Moderate
B0415	Yes	Yes	Yes	COVID	Hospitalized	Moderate	Male	27	15_30	Moderate
B0333			Yes	COVID	Hospitalized	Moderate	Female	60	51_65	Moderate
B0373			Yes	COVID	Hospitalized	Moderate	Male	37	31_50	Moderate
B0403		Yes	Yes	COVID	Hospitalized	Moderate	Male	68	65_80	Moderate
B0315	Yes	Yes	Yes	COVID	Hospitalized	Severe	Male	59	51_65	Severe
B0317	Yes	Yes	Yes	COVID	Hospitalized	Severe	Male	55	51_65	Severe
B0318	Yes	Yes	Yes	COVID	Hospitalized	Severe	Male	74	65_80	Severe
B0319	Yes		Yes	COVID	Hospitalized	Severe	Male	70	65_80	Severe
B0510	Yes			Control	Control	Control	Male	61	51_65	Control
B0511	Yes			Control	Control	Control	Female	28	15_30	Control
B0512	Yes			Control	Control	Control	Female	35	31_50	Control
B0513	Yes			Control	Control	Control	Male	38	31_50	Control
B0514	Yes			Control	Control	Control	Female	31	31_50	Control
B0515	Yes			Control	Control	Control	Female	41	31_50	Control
B0516	Yes			Control	Control	Control	Male	52	51_65	Control
B0517	Yes			Control	Control	Control	Female	44	31_50	Control
B0518	Yes			Control	Control	Control	Female	58	51_65	Control
B0524	Yes			Control	Control	Control	Female	37	31_50	Control
B0525	Yes			Control	Control	Control	Female	43	31_50	Control
B0527	Yes			Control	Control	Control	Female	50	31_50	Control
B0528	Yes			Control	Control	Control	Female	52	51_65	Control
B0331	Yes	Yes	Yes	COVID	Hospitalized	Severe	Female	72	65_80	Severe
B0335	Yes	Yes	Yes	COVID	Hospitalized	Severe	Male	68	65_80	Severe
B0342	Yes	Yes		COVID	Hospitalized	Severe	Female	52	51_65	Severe
B0343	Yes	Yes	Yes	COVID	Hospitalized	Severe	Female	68	65_80	Severe
B0361	Yes	Yes	Yes	COVID	Hospitalized	Severe	Male	69	65_80	Severe
B0368	Yes	Yes	Yes	COVID	Hospitalized	Severe	Female	78	65_80	Severe
B0369	Yes	Yes	Yes	COVID	Hospitalized	Severe	Male	42	31_50	Severe
B0314	Yes	Yes	Yes	COVID	Hospitalized	Severe	Male	72	65_80	Death
B0352		Yes	Yes	COVID	Hospitalized	Severe	Male	57	51_65	Severe
B0353		Yes	Yes	COVID	Hospitalized	Severe	Male	62	51_65	Severe
B0466		Yes	Yes	COVID	Hospitalized	Severe	Male	62	51_65	Severe
C1			Yes	Control	Control	Control	Female	34	31_50	Control
C10		Yes	Yes	Control	Control	Control	Female	61	51_65	Control
C11		Yes	Yes	Control	Control	Control	Male	64	51_65	Control
C12		Yes	Yes	Control	Control	Control	Female	28	15_30	Control
C2		Yes	Yes	Control	Control	Control	Male	41	31_50	Control
C3		Yes	Yes	Control	Control	Control	Female	37	31_50	Control
C4		Yes	Yes	Control	Control	Control	Male	34	31_50	Control
C5		Yes	Yes	Control	Control	Control	Male	36	31_50	Control
C6		Yes	Yes	Control	Control	Control	Female	28	15_30	Control
C7		Yes	Yes	Control	Control	Control	Female	24	15_30	Control
C8		Yes	Yes	Control	Control	Control	Male	50	31_50	Control
C9		Yes	Yes	Control	Control	Control	Female	63	51_65	Control
