## Supplementary material for "A multi-tissue study of immune gene expression profiling highlights the key role of the nasal epithelium in COVID-19 severity": S5 Table.xlsx

### Sheet: Hoja1
Table S5.Pathway analysis results otained from GSEA (Gene Set Enrichment Analysis) and ORA (Over-representation analysis) . GO: Gene Ontology database; BP: Biological Process sub-category; MF: Molecular Function sub-category; CC: Cellular Component sub-category. NES: Normalized enrichement score.
GSEA analysis
Contrast	Database	ID	Description	setSize	enrichmentScore	NES	pvalue	p.adjust	qvalues	rank	leading_edge	core_enrichment
Moderate vs Control	GO Biological Process	GO:0044419	interspecies interaction between organisms	343	0.43049895614787	1.64094989101681	7.04854323169043e-06	0.012045960382959	0.0111515373444534	93	tags=22%, list=17%, signal=50%	4283/3627/6373/4843/4057/3002/3902/3117/715/2335/710/8519/720/6364/5551/4261/1958/716/8651/684/3433/3620/3001/7128/6376/3383/2633/3123/2534/64135/2289/26253/4792/3560/596/6772/5371/3426/6351/1435/6773/4599/3075/3656/115362/713/7494/3119/6352/4851/351/10663/5971/6890/29126/718/57823/10563/712/6355/3430/3718/6891/3576/972/7852/6348/5743/3665/2207/4791/7133/1937/5771/55509/10578
Moderate vs Mild	GO Molecular Function	GO:0060089	molecular transducer activity	160	-0.3161367905277	-1.47773078440868	0.00212712147699967	0.026016331910996	0.019634967479997	176	tags=47%, list=33%, signal=45%	3125/51744/3804/3806/50856/3604/11126/54106/3683/23643/3676/11025/3112/3822/11026/5468/11027/1236/50615/2829/729230/3688/920/916/972/2212/919/948/7099/1230/1524/3689/10990/3824/115650/10859/7096/940/8807/2833/1235/22914/51311/3902/3122/2215/3823/915/2209/51348/929/9103/1234/149233/5159/2213/11024/941/3559/151888/3579/8794/3577/5788/64581/3575/3113/921/5175/1880/942/11006/3593/1240/3820
Moderate vs Control	GO Biological Process	GO:0009607	response to biotic stimulus	307	0.424524351848201	1.6217198603425	3.93801331116788e-05	0.0168251618719648	0.0155758789649614	93	tags=23%, list=17%, signal=44%	4283/3627/6373/4843/4057/3002/3902/3117/715/710/8519/720/6364/5551/4261/1958/716/8651/684/3433/3620/3001/7128/6376/3383/2633/3123/2534/64135/2289/26253/4792/596/6772/5371/3426/6351/1435/6773/4599/3075/3656/115362/713/7494/3119/6352/4851/351/5971/29126/718/57823/10563/712/6355/3430/3718/3576/7852/6348/5743/3665/2207/4791/7133/1937/5771/55509/10578
Severe vs Mild	GO Molecular Function	GO:0031406	carboxylic acid binding	10	0.80423612541141	1.92016336382889	0.000768621225303054	0.0174586821175979	0.0164126637583509	19	tags=40%, list=4%, signal=39%	4843/933/7130/960
Severe vs Moderate	GO Molecular Function	GO:0031406	carboxylic acid binding	10	0.815696071207145	1.91804873853263	0.00130794979463948	0.0326824912456473	0.0294261423992588	95	tags=80%, list=18%, signal=67%	933/6280/7130/6279/5468/960/4843/3482
Severe vs Moderate	GO Biological Process	GO:0002263	cell activation involved in immune response	141	0.403844367051144	1.68746921108305	0.000109155309659884	0.01883779681591	0.0180888332579864	101	tags=30%, list=19%, signal=33%	6348/8809/26253/5328/2207/23601/6280/7130/6279/3593/3684/1378/3903/7097/148022/4680/51561/11027/5724/929/2212/3439/383/7040/10533/960/1088/965/6850/1536/7099/1432/963/11026/5199/5734/604/10538/114548/3482/7133/11025
Severe vs Moderate	GO Biological Process	GO:0071357	cellular response to type I interferon	32	-0.653016149499512	-1.88399820769896	0.000312622183823074	0.0257976747905099	0.024771996549786	123	tags=47%, list=23%, signal=38%	684/9641/3456/3394/5696/3662/6773/3665/3659/3430/6772/8519/4599/1958/3433
Severe vs Moderate	GO Cellular Component	GO:0031301	integral component of organelle membrane	18	-0.711301625093581	-1.76206151001987	0.00181079748985059	0.0299448304136011	0.023640655589685	98	tags=61%, list=18%, signal=52%	6892/972/3125/6891/3122/6890/3117/3113/3115/3119/3123
Severe vs Moderate	GO Cellular Component	GO:0031300	intrinsic component of organelle membrane	18	-0.711301625093581	-1.76206151001987	0.00181079748985059	0.0299448304136011	0.023640655589685	98	tags=61%, list=18%, signal=52%	6892/972/3125/6891/3122/6890/3117/3113/3115/3119/3123
Severe vs Moderate	Reactome	R-HSA-388841	Costimulation by the CD28 family	25	-0.679439699635408	-1.83461802104377	0.000674763832658569	0.0268136033411715	0.0249738162835932	128	tags=60%, list=24%, signal=48%	941/916/919/80380/3125/29851/3932/3122/29126/3117/3113/915/3115/3119/3123
Moderate vs Control	GO Biological Process	GO:0043207	response to external biotic stimulus	305	0.426651753963194	1.63026618697492	2.62421946102715e-05	0.0149493035296513	0.0138393047365747	93	tags=23%, list=17%, signal=44%	4283/3627/6373/4843/4057/3002/3902/3117/715/710/8519/720/6364/5551/4261/1958/716/8651/684/3433/3620/3001/7128/6376/3383/2633/3123/2534/64135/2289/26253/4792/596/6772/5371/3426/6351/1435/6773/4599/3075/3656/115362/713/7494/3119/6352/4851/351/5971/29126/718/57823/10563/712/6355/3430/3718/3576/7852/6348/5743/3665/2207/4791/7133/1937/5771/55509/10578
Severe vs Moderate	GO Molecular Function	GO:0045236	CXCR chemokine receptor binding	10	-0.866803770584183	-1.88553541544634	9.17254479868478e-05	0.0145843462299088	0.0131312220275908	20	tags=40%, list=4%, signal=39%	6376/4283/6373/3627
Severe vs Moderate	GO Biological Process	GO:0051607	defense response to virus	56	-0.596071538398029	-1.8687034011643	7.21257070383942e-05	0.01883779681591	0.0180888332579864	53	tags=32%, list=10%, signal=32%	282616/5551/5371/6773/3665/5788/7098/3659/64135/282618/2633/3569/6772/8519/4599/3433/4283/3627
Moderate vs Mild	GO Molecular Function	GO:0038023	signaling receptor activity	160	-0.3161367905277	-1.47773078440868	0.00212712147699967	0.026016331910996	0.019634967479997	176	tags=47%, list=33%, signal=45%	3125/51744/3804/3806/50856/3604/11126/54106/3683/23643/3676/11025/3112/3822/11026/5468/11027/1236/50615/2829/729230/3688/920/916/972/2212/919/948/7099/1230/1524/3689/10990/3824/115650/10859/7096/940/8807/2833/1235/22914/51311/3902/3122/2215/3823/915/2209/51348/929/9103/1234/149233/5159/2213/11024/941/3559/151888/3579/8794/3577/5788/64581/3575/3113/921/5175/1880/942/11006/3593/1240/3820
Moderate vs Mild	GO Molecular Function	GO:0097159	organic cyclic compound binding	156	0.369815372105659	1.5127346795549	0.00294949588947237	0.0326091818263236	0.0246107032651499	168	tags=40%, list=31%, signal=39%	4843/4057/7128/7494/7704/2289/1958/604/3656/4261/596/64135/1937/6925/1241/3551/2633/4791/6778/5371/4851/8518/5971/6773/351/51176/5452/9448/6143/4773/861/6776/3661/3665/340061/4088/6497/3718/3717/975/9641/4790/64127/5430/7046/55509/11213/3663/472/2534/6389/3609/684/5747/3620/9516/29110/1959/3428/6714/51135/3716/6774
Severe vs Moderate	Reactome	R-HSA-202424	Downstream TCR signaling	28	-0.63470191503144	-1.75692506269171	0.00216916378735997	0.0438267733398602	0.0408196456017436	109	tags=50%, list=20%, signal=42%	916/919/3125/5696/3932/5698/5699/3122/3117/3113/915/3115/3119/3123
Moderate vs Control	GO Biological Process	GO:0051707	response to other organism	305	0.426651753963194	1.63026618697492	2.62421946102715e-05	0.0149493035296513	0.0138393047365747	93	tags=23%, list=17%, signal=44%	4283/3627/6373/4843/4057/3002/3902/3117/715/710/8519/720/6364/5551/4261/1958/716/8651/684/3433/3620/3001/7128/6376/3383/2633/3123/2534/64135/2289/26253/4792/596/6772/5371/3426/6351/1435/6773/4599/3075/3656/115362/713/7494/3119/6352/4851/351/5971/29126/718/57823/10563/712/6355/3430/3718/3576/7852/6348/5743/3665/2207/4791/7133/1937/5771/55509/10578
Moderate vs Control	GO Molecular Function	GO:0043168	anion binding	92	0.462184038539834	1.61344356065929	0.00289003639574791	0.0339114592952516	0.02514454446255	76	tags=22%, list=14%, signal=22%	3627/6373/4843/4057/2335/4261/2633/2534/64135/4599/3075/3656/115362/351/6890/933/10563/6355/3718/6891
Severe vs Moderate	GO Cellular Component	GO:0045334	clathrin-coated endocytic vesicle	11	-0.780082436784856	-1.73514873940818	0.00238197514653645	0.0299448304136011	0.023640655589685	98	tags=73%, list=18%, signal=61%	972/3125/3122/3117/3113/3115/3119/3123
Moderate vs Control	GO Molecular Function	GO:0097367	carbohydrate derivative binding	86	0.499593759229027	1.73182261334022	0.000762201729323415	0.0337089930576526	0.0249944205392724	76	tags=23%, list=14%, signal=24%	3627/6373/4843/4057/2335/4261/2633/2534/64135/4599/3075/3656/115362/351/6890/933/10563/6355/3718/6891
Severe vs Moderate	GO Cellular Component	GO:0071556	integral component of lumenal side of endoplasmic reticulum membrane	13	-0.750543744494232	-1.72880783606326	0.00163367955543686	0.0299448304136011	0.023640655589685	98	tags=69%, list=18%, signal=58%	6892/972/3125/3122/3117/3113/3115/3119/3123
Severe vs Moderate	Reactome	R-HSA-202433	Generation of second messenger molecules	14	-0.741277830588541	-1.75424214579788	0.00306552351600793	0.0487929159631263	0.0454450415969597	125	tags=86%, list=23%, signal=68%	916/919/3125/3932/7535/3122/3117/3113/915/3115/3119/3123
Moderate vs Control	GO Molecular Function	GO:0045236	CXCR chemokine receptor binding	10	0.79601348310122	1.75734370974328	0.00234335082760697	0.0337089930576526	0.0249944205392724	25	tags=40%, list=5%, signal=39%	4283/3627/6373/6376
Moderate vs Mild	GO Molecular Function	GO:0042802	identical protein binding	150	0.368810951372062	1.50836109776997	0.00406670903656746	0.0404129210508891	0.0305003177742559	142	tags=35%, list=26%, signal=36%	4843/7128/55600/716/715/7704/1435/2335/604/1803/3656/596/4792/64135/6925/3551/2633/3759/6778/10533/57823/5371/4851/5971/2812/7185/5551/6773/351/7186/3075/6351/7097/3661/3570/340061/4055/4088/7187/6497/3717/64170/9641/4790/834/7188/3572/11213/3663/8772/472/55054/2534
Severe vs Moderate	GO Cellular Component	GO:0098553	lumenal side of endoplasmic reticulum membrane	13	-0.750543744494232	-1.72880783606326	0.00163367955543686	0.0299448304136011	0.023640655589685	98	tags=69%, list=18%, signal=58%	6892/972/3125/3122/3117/3113/3115/3119/3123
Severe vs Moderate	GO Biological Process	GO:0036230	granulocyte activation	85	0.49081003399469	1.87828131219048	2.41979966368877e-05	0.01883779681591	0.0180888332579864	105	tags=38%, list=19%, signal=37%	6348/5328/2207/23601/6280/7130/6279/3684/1378/3903/7097/8807/4680/11027/5724/929/2212/383/10533/960/1088/965/6850/1536/5320/1432/963/11026/5199/3482/7133/11025/1675
Moderate vs Control	GO Molecular Function	GO:0004866	endopeptidase inhibitor activity	10	0.773797785736573	1.70829854047149	0.00593848636906414	0.049695754351642	0.0368482256695392	62	tags=60%, list=11%, signal=54%	4057/710/720/684/351/718
Moderate vs Mild	GO Molecular Function	GO:1901363	heterocyclic compound binding	154	0.37736709900024	1.54498299572132	0.00151017684118351	0.0248253282947404	0.0187360968262191	168	tags=40%, list=31%, signal=39%	4843/4057/7128/7494/7704/2289/1958/604/3656/4261/596/64135/1937/6925/1241/3551/2633/4791/6778/5371/4851/8518/5971/6773/351/51176/5452/9448/6143/4773/861/6776/3661/3665/340061/4088/6497/3718/3717/9641/4790/64127/5430/7046/55509/11213/3663/472/2534/6389/3609/684/5747/3620/9516/29110/1959/3428/6714/51135/3716/6774
Moderate vs Mild	GO Molecular Function	GO:0003677	DNA binding	78	0.456703526811015	1.71621684779161	0.000779553165864694	0.0248253282947404	0.0187360968262191	104	tags=33%, list=19%, signal=31%	4057/7128/7494/7704/1958/604/4261/596/64135/6925/4791/6778/5371/4851/5971/6773/351/51176/5452/4773/861/6776/3661/3665/4088/6497
Severe vs Moderate	GO Molecular Function	GO:0016817	hydrolase activity, acting on acid anhydrides	14	-0.732441091368017	-1.71644116602173	0.00280212859340408	0.037128203862604	0.033428902517803	82	tags=43%, list=15%, signal=37%	6891/6890/115362/64135/2633/4599
Severe vs Moderate	GO Molecular Function	GO:0016818	hydrolase activity, acting on acid anhydrides, in phosphorus-containing anhydrides	14	-0.732441091368017	-1.71644116602173	0.00280212859340408	0.037128203862604	0.033428902517803	82	tags=43%, list=15%, signal=37%	6891/6890/115362/64135/2633/4599
Severe vs Mild	GO Molecular Function	GO:0016788	hydrolase activity, acting on ester bonds	13	-0.720603271312745	-1.8177288749944	0.00126878989927051	0.0252171992480014	0.0237063375916332	81	tags=64%, list=15%, signal=56%	1230/5896/3932/5920/26191/1846/6352/1234/5788
Severe vs Mild	GO Molecular Function	GO:0016798	hydrolase activity, acting on glycosyl bonds	11	0.798562494580685	1.9249130406705	0.0002765858493816	0.0174586821175979	0.0164126637583509	23	tags=36%, list=4%, signal=36%	8809/9173/3554/7097
Severe vs Moderate	GO Molecular Function	GO:0016798	hydrolase activity, acting on glycosyl bonds	11	0.799322431048981	1.93396121616676	0.000896008019332894	0.0326824912456473	0.0294261423992588	70	tags=55%, list=13%, signal=48%	8809/9173/7097/8807/3554/7099
Severe vs Mild	GO Molecular Function	GO:0016799	hydrolase activity, hydrolyzing N-glycosyl compounds	10	0.804642254184713	1.92113302132978	0.000738479654408107	0.0174586821175979	0.0164126637583509	23	tags=40%, list=4%, signal=39%	8809/9173/3554/7097
Severe vs Moderate	GO Molecular Function	GO:0016799	hydrolase activity, hydrolyzing N-glycosyl compounds	10	0.808559697905044	1.90126808665388	0.00168163969385189	0.0326824912456473	0.0294261423992588	70	tags=60%, list=13%, signal=53%	8809/9173/7097/8807/3554/7099
Moderate vs Control	GO Molecular Function	GO:0061135	endopeptidase regulator activity	10	0.773797785736573	1.70829854047149	0.00593848636906414	0.049695754351642	0.0368482256695392	62	tags=60%, list=11%, signal=54%	4057/710/720/684/351/718
Moderate vs Mild	GO Molecular Function	GO:0003676	nucleic acid binding	95	0.443206754049382	1.72573120592797	0.000708739277642521	0.0248253282947404	0.0187360968262191	104	tags=31%, list=19%, signal=30%	4057/7128/7494/7704/1958/604/4261/596/64135/1937/6925/4791/6778/5371/4851/8518/5971/6773/351/51176/5452/6143/4773/861/6776/3661/3665/4088/6497
Severe vs Moderate	GO Cellular Component	GO:0098576	lumenal side of membrane	13	-0.750543744494232	-1.72880783606326	0.00163367955543686	0.0299448304136011	0.023640655589685	98	tags=69%, list=18%, signal=58%	6892/972/3125/3122/3117/3113/3115/3119/3123
Severe vs Moderate	GO Cellular Component	GO:0030658	transport vesicle membrane	14	-0.727621780008388	-1.71578080507716	0.00302750714769701	0.0310189872957405	0.0244886741808478	98	tags=57%, list=18%, signal=48%	972/3125/3122/3117/3113/3115/3119/3123
Severe vs Moderate	GO Cellular Component	GO:0042613	MHC class II protein complex	11	-0.771214404663523	-1.71542344624586	0.00301116869964223	0.0310189872957405	0.0244886741808478	98	tags=82%, list=18%, signal=68%	972/3125/3122/3109/3117/3113/3115/3119/3123
Severe vs Moderate	Reactome	R-HSA-909733	Interferon alpha/beta signaling	28	-0.690140782803134	-1.91038597706522	0.000216916378735997	0.0138103427795252	0.0128627607039942	47	tags=54%, list=9%, signal=52%	684/3456/3394/5696/3662/6773/3665/3659/3430/6772/8651/8519/4599/1958/3433
Severe vs Moderate	Reactome	R-HSA-877300	Interferon gamma signaling	37	-0.661773110618154	-1.93797436594443	5.46978780939764e-05	0.00522364735797474	0.00486523231467474	107	tags=49%, list=20%, signal=42%	3394/3125/3662/3717/3122/5371/3117/3113/4261/3665/115362/3659/2633/3115/6772/8651/3119/3123
Severe vs Moderate	Reactome	R-HSA-913531	Interferon Signaling	51	-0.682295390947692	-2.11911702944747	4.48502377370165e-07	8.56639540777014e-05	7.9786212395324e-05	96	tags=51%, list=18%, signal=46%	3456/3394/3125/5696/3662/3717/3122/5371/6773/3117/3113/4261/3665/115362/3659/3430/2633/3115/6772/8651/8519/4599/3119/3123/1958/3433
Severe vs Moderate	Reactome	R-HSA-446652	Interleukin-1 family signaling	44	0.535673396690879	1.81378077813117	0.00104364908834183	0.0332228293122148	0.0309432799876787	40	tags=18%, list=7%, signal=18%	7850/8809/3552/9173/11213/3557/8807/3554
Moderate vs Control	GO Molecular Function	GO:0004857	enzyme inhibitor activity	18	0.680172715718815	1.75912862732928	0.00431715152855548	0.0457618062026881	0.0339312962244361	62	tags=44%, list=11%, signal=41%	4057/710/720/8651/684/4851/351/718
Severe vs Moderate	GO Cellular Component	GO:0030669	clathrin-coated endocytic vesicle membrane	10	-0.795644492484786	-1.71193765652579	0.00325144460695812	0.0310189872957405	0.0244886741808478	98	tags=80%, list=18%, signal=67%	972/3125/3122/3117/3113/3115/3119/3123
Severe vs Moderate	GO Cellular Component	GO:0012507	ER to Golgi transport vesicle membrane	13	-0.742214354029857	-1.70962185841696	0.00231068428022476	0.0299448304136011	0.023640655589685	98	tags=62%, list=18%, signal=52%	972/3125/3122/3117/3113/3115/3119/3123
Moderate vs Control	GO Molecular Function	GO:0005539	glycosaminoglycan binding	21	0.678260324192024	1.82897217856633	0.00195669382823311	0.0337089930576526	0.0249944205392724	71	tags=36%, list=13%, signal=33%	3627/6373/4057/2335/3075/351/10563/6355
Severe vs Moderate	GO Biological Process	GO:0002366	leukocyte activation involved in immune response	140	0.408423998981985	1.70667876608915	7.24500226621566e-05	0.01883779681591	0.0180888332579864	101	tags=30%, list=19%, signal=33%	6348/8809/26253/5328/2207/23601/6280/7130/6279/3593/3684/1378/3903/7097/148022/4680/51561/11027/5724/929/2212/3439/383/7040/10533/960/1088/965/6850/1536/7099/1432/963/11026/5199/5734/604/10538/114548/3482/7133/11025
Severe vs Moderate	GO Biological Process	GO:0043299	leukocyte degranulation	82	0.477686714998217	1.79513601039821	0.000104005901728978	0.01883779681591	0.0180888332579864	105	tags=36%, list=19%, signal=34%	6348/5328/2207/23601/6280/7130/6279/3684/1378/3903/7097/4680/5724/929/2212/383/10533/960/1088/965/6850/1536/1432/963/11026/5199/3482/7133/11025/1675
Severe vs Moderate	GO Cellular Component	GO:0030660	Golgi-associated vesicle membrane	13	-0.742214354029857	-1.70962185841696	0.00231068428022476	0.0299448304136011	0.023640655589685	98	tags=62%, list=18%, signal=52%	972/3125/3122/3117/3113/3115/3119/3123
Severe vs Moderate	GO Cellular Component	GO:0005789	endoplasmic reticulum membrane	37	-0.579065265707531	-1.68892081196716	0.00434903595638824	0.0364490632535396	0.0287755762527944	98	tags=43%, list=18%, signal=38%	6892/912/972/3125/6891/3122/6890/5371/3117/3113/7098/3115/5743/4599/3119/3123
Severe vs Moderate	GO Cellular Component	GO:0042175	nuclear outer membrane-endoplasmic reticulum membrane network	37	-0.579065265707531	-1.68892081196716	0.00434903595638824	0.0364490632535396	0.0287755762527944	98	tags=43%, list=18%, signal=38%	6892/912/972/3125/6891/3122/6890/5371/3117/3113/7098/3115/5743/4599/3119/3123
Severe vs Moderate	GO Cellular Component	GO:0030133	transport vesicle	18	-0.679631075009867	-1.68360610469681	0.00544462835215921	0.0435570268172737	0.0343871264346897	118	tags=61%, list=22%, signal=49%	4311/351/1604/972/3125/3122/3117/3113/3115/3119/3123
Severe vs Moderate	Reactome	R-HSA-2132295	MHC class II antigen presentation	13	-0.757196288821154	-1.76020097517841	0.0026033085085349	0.0452029022845605	0.0421013529131481	98	tags=77%, list=18%, signal=65%	972/3125/3122/3109/3117/3113/3902/3115/3119/3123
Severe vs Moderate	GO Cellular Component	GO:0099080	supramolecular complex	16	-0.690206506331532	-1.68155766030801	0.00623218370320986	0.0457026804902056	0.0360810635448992	17	tags=25%, list=3%, signal=25%	5175/8651/3620/3123
Severe vs Mild	GO Molecular Function	GO:0042287	MHC protein binding	17	-0.669339846486182	-1.80194765240122	0.00166015215923894	0.0293293548132214	0.0275721177323895	118	tags=59%, list=22%, signal=47%	51744/6891/920/3824/6890/925/22914/972/64581/3902
Severe vs Moderate	GO Cellular Component	GO:0030176	integral component of endoplasmic reticulum membrane	17	-0.724452881168996	-1.7856421545384	0.00146083575757074	0.0299448304136011	0.023640655589685	98	tags=65%, list=18%, signal=55%	6892/972/3125/6891/3122/6890/3117/3113/3115/3119/3123
Moderate vs Mild	GO Molecular Function	GO:0008233	peptidase activity	30	0.557433431934508	1.72876874951029	0.00307633790814373	0.0326091818263236	0.0246107032651499	26	tags=20%, list=5%, signal=20%	4057/7128/716/715/3426/1803
Severe vs Moderate	GO Biological Process	GO:0002275	myeloid cell activation involved in immune response	86	0.49299177119172	1.8940420068555	3.70398140715572e-05	0.01883779681591	0.0180888332579864	105	tags=37%, list=19%, signal=35%	6348/5328/2207/23601/6280/7130/6279/3684/1378/3903/7097/148022/4680/11027/5724/929/2212/383/10533/960/1088/965/6850/1536/1432/963/11026/5199/3482/7133/11025/1675
Severe vs Moderate	GO Biological Process	GO:0002274	myeloid leukocyte activation	121	0.402873522949508	1.61926121461853	0.000375647408758112	0.0291809737076188	0.0280207803949233	101	tags=32%, list=19%, signal=34%	6348/5328/9173/2207/23601/6280/7130/6279/3684/1378/3903/7097/148022/8807/4680/7124/11027/5724/929/2212/383/10533/960/1088/965/6850/1536/7099/712/5320/1432/963/4055/11026/5199/10538/3482/7133/11025
Severe vs Moderate	GO Biological Process	GO:0002444	myeloid leukocyte mediated immunity	85	0.463721715401407	1.77461700407046	0.000154690749814756	0.0188833208166727	0.0181325472903161	105	tags=36%, list=19%, signal=35%	6348/5328/2207/23601/6280/7130/6279/3684/1378/3903/7097/148022/4680/5724/929/2212/383/10533/960/1088/965/6850/1536/1432/963/11026/5199/3482/7133/11025/1675
Severe vs Mild	GO Molecular Function	GO:0050135	NAD(P)+ nucleosidase activity	10	0.804642254184713	1.92113302132978	0.000738479654408107	0.0174586821175979	0.0164126637583509	23	tags=40%, list=4%, signal=39%	8809/9173/3554/7097
Severe vs Moderate	GO Molecular Function	GO:0050135	NAD(P)+ nucleosidase activity	10	0.808559697905044	1.90126808665388	0.00168163969385189	0.0326824912456473	0.0294261423992588	70	tags=60%, list=13%, signal=53%	8809/9173/7097/8807/3554/7099
Severe vs Mild	GO Molecular Function	GO:0003953	NAD+ nucleosidase activity	10	0.804642254184713	1.92113302132978	0.000738479654408107	0.0174586821175979	0.0164126637583509	23	tags=40%, list=4%, signal=39%	8809/9173/3554/7097
Severe vs Moderate	GO Molecular Function	GO:0003953	NAD+ nucleosidase activity	10	0.808559697905044	1.90126808665388	0.00168163969385189	0.0326824912456473	0.0294261423992588	70	tags=60%, list=13%, signal=53%	8809/9173/7097/8807/3554/7099
Severe vs Mild	GO Molecular Function	GO:0061809	NAD+ nucleotidase, cyclic ADP-ribose generating	10	0.804642254184713	1.92113302132978	0.000738479654408107	0.0174586821175979	0.0164126637583509	23	tags=40%, list=4%, signal=39%	8809/9173/3554/7097
Severe vs Moderate	GO Molecular Function	GO:0061809	NAD+ nucleotidase, cyclic ADP-ribose generating	10	0.808559697905044	1.90126808665388	0.00168163969385189	0.0326824912456473	0.0294261423992588	70	tags=60%, list=13%, signal=53%	8809/9173/7097/8807/3554/7099
Severe vs Moderate	GO Biological Process	GO:0042119	neutrophil activation	83	0.466390962427734	1.75639968872221	7.64569718977773e-05	0.01883779681591	0.0180888332579864	105	tags=38%, list=19%, signal=36%	5328/2207/23601/6280/7130/6279/3684/1378/3903/7097/8807/4680/11027/5724/929/2212/383/10533/960/1088/965/6850/1536/5320/1432/963/11026/5199/3482/7133/11025/1675
Severe vs Moderate	GO Biological Process	GO:0002283	neutrophil activation involved in immune response	76	0.487436738176474	1.82116815909607	0.000140916033583603	0.0188833208166727	0.0181325472903161	105	tags=39%, list=19%, signal=37%	5328/2207/23601/6280/7130/6279/3684/1378/3903/7097/4680/11027/5724/929/2212/383/10533/960/1088/965/6850/1536/1432/963/11026/5199/3482/7133/11025/1675
Severe vs Moderate	Reactome	R-HSA-6798695	Neutrophil degranulation	73	0.465785724659876	1.73833531188763	0.000701926789035904	0.0268136033411715	0.0249738162835932	99	tags=35%, list=18%, signal=33%	5328/2207/23601/6280/7130/6279/3684/1378/3903/7097/4680/5724/929/2212/383/10533/960/1088/965/1536/1432/963/11026/5199/3482/7133
Severe vs Moderate	GO Biological Process	GO:0043312	neutrophil degranulation	75	0.478593225811392	1.78402829373538	0.000316998929549859	0.0257976747905099	0.024771996549786	105	tags=38%, list=19%, signal=36%	5328/2207/23601/6280/7130/6279/3684/1378/3903/7097/4680/5724/929/2212/383/10533/960/1088/965/6850/1536/1432/963/11026/5199/3482/7133/11025/1675
Severe vs Moderate	GO Cellular Component	GO:0031227	intrinsic component of endoplasmic reticulum membrane	17	-0.724452881168996	-1.7856421545384	0.00146083575757074	0.0299448304136011	0.023640655589685	98	tags=65%, list=18%, signal=55%	6892/972/3125/6891/3122/6890/3117/3113/3115/3119/3123
Moderate vs Mild	GO Molecular Function	GO:0001216	bacterial-type RNA polymerase transcriptional activator activity, sequence-specific DNA binding	36	0.551526283375952	1.78111863239923	0.00167112301061128	0.0248253282947404	0.0187360968262191	99	tags=39%, list=18%, signal=34%	7704/1958/6925/4791/6778/4851/6773/51176/5452/4773/861/6776/3661/4088
Severe vs Moderate	GO Molecular Function	GO:0017111	nucleoside-triphosphatase activity	13	-0.780081488209884	-1.80246143149239	0.00205550259406587	0.0326824912456473	0.0294261423992588	82	tags=46%, list=15%, signal=40%	6891/6890/115362/64135/2633/4599
Severe vs Mild	GO Molecular Function	GO:0043177	organic acid binding	10	0.80423612541141	1.92016336382889	0.000768621225303054	0.0174586821175979	0.0164126637583509	19	tags=40%, list=4%, signal=39%	4843/933/7130/960
Severe vs Moderate	GO Molecular Function	GO:0043177	organic acid binding	10	0.815696071207145	1.91804873853263	0.00130794979463948	0.0326824912456473	0.0294261423992588	95	tags=80%, list=18%, signal=67%	933/6280/7130/6279/5468/960/4843/3482
Moderate vs Mild	GO Molecular Function	GO:0001228	DNA-binding transcription activator activity, RNA polymerase II-specific	36	0.551526283375952	1.78111863239923	0.00167112301061128	0.0248253282947404	0.0187360968262191	99	tags=39%, list=18%, signal=34%	7704/1958/6925/4791/6778/4851/6773/51176/5452/4773/861/6776/3661/4088
Severe vs Moderate	Reactome	R-HSA-389948	PD-1 signaling	15	-0.750634354232025	-1.80726306084736	0.00144925176271352	0.0395438695254689	0.0368306087065541	125	tags=87%, list=23%, signal=69%	916/919/80380/3125/3932/3122/29126/3117/3113/915/3115/3119/3123
Moderate vs Control	GO Molecular Function	GO:0008201	heparin binding	13	0.756885374807775	1.81959262778546	0.00233124267784803	0.0337089930576526	0.0249944205392724	71	tags=57%, list=13%, signal=51%	3627/6373/4057/2335/3075/351/10563/6355
Moderate vs Mild	GO Molecular Function	GO:0017171	serine hydrolase activity	14	0.709673624792828	1.83638368085247	0.00163829643938831	0.0248253282947404	0.0187360968262191	26	tags=36%, list=5%, signal=35%	4057/716/715/3426/1803
Moderate vs Control	GO Molecular Function	GO:0042802	identical protein binding	150	0.42519968425829	1.57243251991986	0.00197929765317206	0.0337089930576526	0.0249944205392724	85	tags=25%, list=16%, signal=29%	4843/715/2335/5551/716/684/3001/7128/2633/2534/64135/7704/4792/596/6772/5371/6925/6351/1435/604/6773/4599/3075/3656/115362/6352/4851/351/5971/6890/57823/914/972/7852/6348/5743/2207
Moderate vs Control	GO Molecular Function	GO:0043167	ion binding	158	0.447798395612006	1.65735660297031	0.000175809465600505	0.0279537050304803	0.0207270106813227	76	tags=21%, list=14%, signal=25%	3627/6373/4843/4057/715/2335/5551/4261/1958/716/3620/7128/2633/2534/64135/7704/26253/5371/3426/604/4599/3075/3656/115362/4851/351/6890/933/10563/1959/6355/3718/6891
Severe vs Moderate	GO Biological Process	GO:0050715	positive regulation of cytokine secretion	15	0.749374686067905	1.93819024472047	0.000638852266401987	0.0474695010122172	0.0455821823030068	91	tags=53%, list=17%, signal=46%	3552/26253/23601/7124/929/6850/55801/5734
Moderate vs Control	GO Molecular Function	GO:0008233	peptidase activity	30	0.6065178966955	1.761519109215	0.00298591465492781	0.0339114592952516	0.02514454446255	41	tags=23%, list=8%, signal=23%	4057/3002/715/716/3001/7128/3426
Severe vs Moderate	GO Molecular Function	GO:0016462	pyrophosphatase activity	13	-0.780081488209884	-1.80246143149239	0.00205550259406587	0.0326824912456473	0.0294261423992588	82	tags=46%, list=15%, signal=40%	6891/6890/115362/64135/2633/4599
Severe vs Moderate	GO Biological Process	GO:0045055	regulated exocytosis	91	0.463312510556658	1.78431539290993	0.000114151758109068	0.01883779681591	0.0180888332579864	105	tags=35%, list=19%, signal=34%	6348/5328/2207/23601/6280/7130/6279/3684/1378/3903/7097/4680/5724/929/2212/383/7040/10533/960/1088/965/6850/1536/1432/963/11026/5199/3482/5155/7133/11025/1675
Severe vs Moderate	GO Biological Process	GO:1903169	regulation of calcium ion transmembrane transport	14	-0.818833188392303	-1.96875061638493	9.34950707775908e-05	0.01883779681591	0.0180888332579864	20	tags=29%, list=4%, signal=28%	6376/4283/6373/3627
Severe vs Moderate	GO Biological Process	GO:0010522	regulation of calcium ion transport into cytosol	15	-0.781114036526199	-1.89976458088871	0.000247087302591855	0.0257976747905099	0.024771996549786	20	tags=33%, list=4%, signal=33%	5371/6376/4283/6373/3627
Severe vs Moderate	GO Biological Process	GO:0051279	regulation of release of sequestered calcium ion into cytosol	11	-0.856999663689421	-1.9226671804256	0.000121249716193687	0.01883779681591	0.0180888332579864	20	tags=36%, list=4%, signal=36%	6376/4283/6373/3627
Moderate vs Control	GO Molecular Function	GO:0030414	peptidase inhibitor activity	10	0.773797785736573	1.70829854047149	0.00593848636906414	0.049695754351642	0.0368482256695392	62	tags=60%, list=11%, signal=54%	4057/710/720/684/351/718
Moderate vs Control	GO Molecular Function	GO:0061134	peptidase regulator activity	15	0.739186935229813	1.83074226676696	0.00154250890151354	0.0337089930576526	0.0249944205392724	62	tags=47%, list=11%, signal=42%	4057/2335/710/720/684/351/718
Moderate vs Control	GO Molecular Function	GO:0008022	protein C-terminus binding	13	0.766645053361919	1.84305541321871	0.00177286892246824	0.0337089930576526	0.0249944205392724	40	tags=31%, list=7%, signal=29%	2335/4261/7704/6925
Severe vs Moderate	GO Biological Process	GO:0034340	response to type I interferon	32	-0.653016149499512	-1.88399820769896	0.000312622183823074	0.0257976747905099	0.024771996549786	123	tags=47%, list=23%, signal=38%	684/9641/3456/3394/5696/3662/6773/3665/3659/3430/6772/8519/4599/1958/3433
Severe vs Moderate	GO Biological Process	GO:0046903	secretion	149	0.383071328328336	1.61060414277373	0.000186088686231782	0.0212017043180077	0.0203587552165156	105	tags=31%, list=19%, signal=35%	6348/3552/26253/933/5328/2207/23601/6280/7130/6279/3593/3684/1378/3903/7097/6696/3557/4680/7124/5724/929/2212/383/7040/10533/960/1088/965/6850/1536/55801/7099/5320/1432/963/3553/4843/11026/5199/5734/114548/3482/5155/7133/11025/7100/1675
Severe vs Moderate	GO Biological Process	GO:0032940	secretion by cell	142	0.388761395304918	1.62556631374405	0.000297526887018967	0.0257976747905099	0.024771996549786	105	tags=32%, list=19%, signal=35%	6348/3552/26253/933/5328/2207/23601/6280/7130/6279/3593/3684/1378/3903/7097/6696/3557/4680/7124/5724/929/2212/383/7040/10533/960/1088/965/6850/1536/55801/7099/1432/963/3553/4843/11026/5199/5734/114548/3482/5155/7133/11025/7100/1675
Severe vs Moderate	GO Cellular Component	GO:0042611	MHC protein complex	16	-0.691892863335535	-1.6856661503209	0.00611569771161693	0.0457026804902056	0.0360810635448992	98	tags=56%, list=18%, signal=47%	972/3125/3122/3109/3117/3113/3115/3119/3123
Severe vs Moderate	GO Cellular Component	GO:0005765	lysosomal membrane	25	-0.627317222012755	-1.6789038482535	0.00334864067397199	0.0310189872957405	0.0244886741808478	123	tags=60%, list=23%, signal=49%	684/912/972/3125/3122/3109/3117/1803/3113/7098/5284/3115/3119/27074/3123
Moderate vs Control	GO Molecular Function	GO:0017171	serine hydrolase activity	14	0.74372262449448	1.79419560345374	0.00254407494774737	0.0337089930576526	0.0249944205392724	41	tags=43%, list=8%, signal=41%	4057/3002/715/716/3001/3426
Moderate vs Mild	GO Molecular Function	GO:0004252	serine-type endopeptidase activity	14	0.709673624792828	1.83638368085247	0.00163829643938831	0.0248253282947404	0.0187360968262191	26	tags=36%, list=5%, signal=35%	4057/716/715/3426/1803
Moderate vs Control	GO Molecular Function	GO:0004252	serine-type endopeptidase activity	14	0.74372262449448	1.79419560345374	0.00254407494774737	0.0337089930576526	0.0249944205392724	41	tags=43%, list=8%, signal=41%	4057/3002/715/716/3001/3426
Moderate vs Mild	GO Molecular Function	GO:0008236	serine-type peptidase activity	14	0.709673624792828	1.83638368085247	0.00163829643938831	0.0248253282947404	0.0187360968262191	26	tags=36%, list=5%, signal=35%	4057/716/715/3426/1803
Moderate vs Control	GO Molecular Function	GO:0008236	serine-type peptidase activity	14	0.74372262449448	1.79419560345374	0.00254407494774737	0.0337089930576526	0.0249944205392724	41	tags=43%, list=8%, signal=41%	4057/3002/715/716/3001/3426
Moderate vs Mild	GO Molecular Function	GO:0008201	heparin binding	13	0.739365307974443	1.87482971566055	0.00171747554240342	0.0248253282947404	0.0187360968262191	78	tags=50%, list=14%, signal=44%	4057/6373/3627/2335/6355/351/3075
Moderate vs Mild	GO Molecular Function	GO:1901681	sulfur compound binding	13	0.739365307974443	1.87482971566055	0.00171747554240342	0.0248253282947404	0.0187360968262191	78	tags=50%, list=14%, signal=44%	4057/6373/3627/2335/6355/351/3075
Moderate vs Control	GO Molecular Function	GO:1901681	sulfur compound binding	13	0.756885374807775	1.81959262778546	0.00233124267784803	0.0337089930576526	0.0249944205392724	71	tags=57%, list=13%, signal=51%	3627/6373/4057/2335/3075/351/10563/6355
Moderate vs Mild	GO Molecular Function	GO:0005539	glycosaminoglycan binding	21	0.672221161527982	1.95063074532413	0.000446982501086461	0.0248253282947404	0.0187360968262191	90	tags=45%, list=17%, signal=39%	4057/6373/3627/2335/960/6355/351/7130/3075/7097
Severe vs Moderate	GO Cellular Component	GO:0098852	lytic vacuole membrane	25	-0.627317222012755	-1.6789038482535	0.00334864067397199	0.0310189872957405	0.0244886741808478	123	tags=60%, list=23%, signal=49%	684/912/972/3125/3122/3109/3117/1803/3113/7098/5284/3115/3119/27074/3123
Severe vs Moderate	Reactome	R-HSA-202403	TCR signaling	32	-0.611271651694896	-1.73979875213012	0.0022945954628199	0.0438267733398602	0.0408196456017436	127	tags=52%, list=23%, signal=42%	26191/916/919/3125/5696/3932/5698/5699/7535/3122/3117/3113/5788/915/3115/3119/3123
Severe vs Moderate	GO Cellular Component	GO:0030141	secretory granule	88	0.423348683557273	1.62084569106359	0.00192350335328623	0.0299448304136011	0.023640655589685	105	tags=36%, list=19%, signal=35%	5328/2207/23601/6280/7130/6279/3684/1378/3903/7097/4680/5724/929/2212/383/7040/10533/960/1088/965/1536/5320/1432/963/3553/11026/5199/3482/5155/7133/11025/1675
Severe vs Moderate	GO Cellular Component	GO:0099503	secretory vesicle	88	0.423348683557273	1.62084569106359	0.00192350335328623	0.0299448304136011	0.023640655589685	105	tags=36%, list=19%, signal=35%	5328/2207/23601/6280/7130/6279/3684/1378/3903/7097/4680/5724/929/2212/383/7040/10533/960/1088/965/1536/5320/1432/963/3553/11026/5199/3482/5155/7133/11025/1675
Severe vs Moderate	Reactome	R-HSA-202430	Translocation of ZAP-70 to Immunological synapse	14	-0.758036561092405	-1.79390186600913	0.00173767643153391	0.0414870248028721	0.0386404364380567	127	tags=93%, list=23%, signal=73%	26191/916/919/3125/3932/7535/3122/3117/3113/915/3115/3119/3123
Severe vs Moderate	GO Cellular Component	GO:0070820	tertiary granule	27	0.627307812171773	1.93572763020244	0.00108996776529045	0.0299448304136011	0.023640655589685	90	tags=52%, list=17%, signal=45%	5328/2207/23601/7130/3684/1378/3903/5724/1088/965/1536/963/11026/5199
Severe vs Moderate	GO Cellular Component	GO:0070821	tertiary granule membrane	15	0.767060562162421	2.02567834519337	0.000379285687513999	0.0299448304136011	0.023640655589685	87	tags=67%, list=16%, signal=58%	5328/2207/23601/3684/3903/5724/1088/1536/963/11026
Severe vs Moderate	GO Biological Process	GO:0060337	type I interferon signaling pathway	32	-0.653016149499512	-1.88399820769896	0.000312622183823074	0.0257976747905099	0.024771996549786	123	tags=47%, list=23%, signal=38%	684/9641/3456/3394/5696/3662/6773/3665/3659/3430/6772/8519/4599/1958/3433
Severe vs Moderate	GO Biological Process	GO:0016192	vesicle-mediated transport	150	0.393690869081285	1.65337439847176	8.53114208156269e-05	0.01883779681591	0.0180888332579864	101	tags=28%, list=19%, signal=31%	9332/8685/6348/4360/933/5328/2207/23601/6280/6347/7130/6279/3684/1378/3903/7097/5468/4680/7124/5724/929/2212/383/7040/10533/960/1088/965/6850/1536/7099/720/1432/963/3553/11026/5199/3482/4689/5155/7133/11025
ORA analysis
Contrast	Database	ID	Description	GeneRatio	BgRatio	pvalue	p.adjust	qvalue	geneID	Count
Mild vs Control	GO Biological Process	GO:0034764	positive regulation of transmembrane transport	4/8	22/583	9.71746600829902e-05	0.0217762130114271	0.0197107947066287	CXCL9/CXCL10/CXCL11/ITLN1	4
Mild vs Control	GO Biological Process	GO:0019730	antimicrobial humoral response	4/8	25/583	0.000165211190045853	0.0217762130114271	0.0197107947066287	CXCL9/CXCL10/CXCL11/ITLN1	4
Mild vs Control	GO Biological Process	GO:0007187	G protein-coupled receptor signaling pathway, coupled to cyclic nucleotide second messenger	3/8	10/583	0.000195423755969995	0.0217762130114271	0.0197107947066287	CXCL9/CXCL10/CXCL11	3
Mild vs Control	GO Biological Process	GO:0019935	cyclic-nucleotide-mediated signaling	3/8	10/583	0.000195423755969995	0.0217762130114271	0.0197107947066287	CXCL9/CXCL10/CXCL11	3
Mild vs Control	GO Biological Process	GO:0051281	positive regulation of release of sequestered calcium ion into cytosol	3/8	10/583	0.000195423755969995	0.0217762130114271	0.0197107947066287	CXCL9/CXCL10/CXCL11	3
Mild vs Control	GO Biological Process	GO:0010524	positive regulation of calcium ion transport into cytosol	3/8	11/583	0.000266958828511366	0.0217762130114271	0.0197107947066287	CXCL9/CXCL10/CXCL11	3
Mild vs Control	GO Biological Process	GO:1904427	positive regulation of calcium ion transmembrane transport	3/8	11/583	0.000266958828511366	0.0217762130114271	0.0197107947066287	CXCL9/CXCL10/CXCL11	3
Mild vs Control	GO Biological Process	GO:0051279	regulation of release of sequestered calcium ion into cytosol	3/8	12/583	0.000353626320244181	0.0252400786074284	0.0228461214789333	CXCL9/CXCL10/CXCL11	3
Mild vs Control	GO Biological Process	GO:0034762	regulation of transmembrane transport	4/8	34/583	0.00057531919373804	0.0365008066249356	0.033038798143319	CXCL9/CXCL10/CXCL11/ITLN1	4
Mild vs Control	GO Biological Process	GO:1903169	regulation of calcium ion transmembrane transport	3/8	15/583	0.000717136629293369	0.038514311408187	0.0348613271295416	CXCL9/CXCL10/CXCL11	3
Mild vs Control	GO Biological Process	GO:0010522	regulation of calcium ion transport into cytosol	3/8	16/583	0.00087685822820741	0.038514311408187	0.0348613271295416	CXCL9/CXCL10/CXCL11	3
Mild vs Control	GO Biological Process	GO:0061844	antimicrobial humoral immune response mediated by antimicrobial peptide	3/8	16/583	0.00087685822820741	0.038514311408187	0.0348613271295416	CXCL9/CXCL10/CXCL11	3
Mild vs Control	GO Biological Process	GO:1904064	positive regulation of cation transmembrane transport	3/8	16/583	0.00087685822820741	0.038514311408187	0.0348613271295416	CXCL9/CXCL10/CXCL11	3
Mild vs Control	GO Biological Process	GO:0034767	positive regulation of ion transmembrane transport	3/8	19/583	0.00148765282078068	0.0471916533703205	0.0427156453218312	CXCL9/CXCL10/CXCL11	3
Mild vs Control	GO Biological Process	GO:0051208	sequestering of calcium ion	3/8	19/583	0.00148765282078068	0.0471916533703205	0.0427156453218312	CXCL9/CXCL10/CXCL11	3
Mild vs Control	GO Biological Process	GO:0051209	release of sequestered calcium ion into cytosol	3/8	19/583	0.00148765282078068	0.0471916533703205	0.0427156453218312	CXCL9/CXCL10/CXCL11	3
Mild vs Control	GO Biological Process	GO:0051282	regulation of sequestering of calcium ion	3/8	19/583	0.00148765282078068	0.0471916533703205	0.0427156453218312	CXCL9/CXCL10/CXCL11	3
Mild vs Control	GO Biological Process	GO:0051283	negative regulation of sequestering of calcium ion	3/8	19/583	0.00148765282078068	0.0471916533703205	0.0427156453218312	CXCL9/CXCL10/CXCL11	3
Mild vs Control	GO Molecular Function	GO:0045236	CXCR chemokine receptor binding	3/8	10/581	0.000197421066079259	0.00927879010572516	0.00831246594017932	CXCL9/CXCL10/CXCL11	3
Moderate vs Control	GO Molecular Function	GO:0045236	CXCR chemokine receptor binding	3/10	10/581	0.000415362816552936	0.0240910433600703	0.0188006327492381	CXCL9/CXCL10/CXCL11	3
Severe vs Mild	GO Molecular Function	GO:0001664	G protein-coupled receptor binding	8/27	46/581	0.000590669034153332	0.0483046746137785	0.0469019980369719	CCL20/CCL4/MARCO/CCL3/CCRL2/CXCL11/DEFB4A/CXCL10	8
Severe vs Mild	GO Molecular Function	GO:0042379	chemokine receptor binding	7/27	37/581	0.00083283921747894	0.0483046746137785	0.0469019980369719	CCL20/CCL4/CCL3/CCRL2/CXCL11/DEFB4A/CXCL10	7
