## Supplementary material for "A multi-tissue study of immune gene expression profiling highlights the key role of the nasal epithelium in COVID-19 severity": S8 Table.xlsx

### Sheet: Hoja1
Table S8. Cumulative log2FC and p-adjusted values of the interation term between severity (severe and mild cases) and different tissue comparisons using only patients with all tissue samples available. A thershold of cumulative log2FC >|2.5|and p-adjusted <10E-6 was selected.
Genes	Log2FC Nasal vs Blood	P-adjusted Nasal vs Blood	Log2FC Saliva vs Blood	P-adjusted Saliva vs Blood	Log2FC Nasal vs Saliva	P-adjusted Nasal vs Saliva
ARG1	-3.598925423	2.63E-10	-4.479425799	4.43E-16	0.880500377	0.183751524
CD22	3.643975035	2.71E-08	1.32279249	6.88E-02	2.321182545	0.000435606
CD9	-1.040533017	0.353543241	2.911898467	9.84E-04	-3.952431484	1.17E-06
CEACAM8	-2.828860407	4.11E-05	-3.71557557	1.33E-08	0.886715163	0.253596148
CXCL9	-2.937894453	1.41536E-06	-1.423997118	3.05E-02	-1.513897335	0.016999702
FKBP5	-0.930811289	1.52E-01	-2.559080523	2.61E-06	1.628269234	0.003238028
IL23A	1.147138218	0.263951268	4.084348604	3.50E-07	-2.937210387	0.000157815
IL8	2.639615469	0.015188185	4.420492723	6.66E-06	-1.780877254	0.088818032
IRAK3	-2.026580216	4.2193E-06	-2.620316583	1.09E-09	0.593736368	0.242511552
ITGA2B	-3.272043718	1.90013E-07	-3.321721873	1.19E-07	0.049678155	0.9605903
LGALS3	0.368119872	0.779649067	5.509551478	6.69635E-11	-5.141431606	8.45E-11
LTF	-4.106517328	2.41E-06	-3.69657047	3.25416E-05	-0.409946858	0.719667061
MUC1	-1.45908067	0.248593347	4.228578427	3.01485E-05	-5.687659097	1.07E-10
TICAM1	0.606516535	3.77E-01	2.639569668	3.36875E-07	-2.033053133	4.68833E-05
TLR5	-2.200730417	1.4744E-07	-3.006708665	8.04975E-14	0.805978247	7.83E-02
TNFRSF11A	-1.116874124	8.40E-02	1.468662609	0.01294711	-2.585536733	9.36464E-07
TRAF1	2.709217056	9.05E-06	1.782010054	0.004935937	0.927207002	0.176866416
